# ESRP1-Mediated Alternative Splicing During Oocyte Development is Required for Mouse Fertility

**DOI:** 10.1101/2020.07.16.206425

**Authors:** Luping Yu, Huiru Zhang, Xuebing Guan, Dongdong Qin, Jian Zhou, Xin Wu

## Abstract

Alternative splicing (AS) contributes to gene diversification in cells, but the importance of AS during germline development remains largely undefined. Here, we interrupted pre-mRNA splicing events controlled by epithelial splicing regulatory protein 1 (ESRP1) and found that it induced female infertility in mice. Germline-specific knockout of *Esrp1* perturbed spindle organization, chromosome alignment, and metaphase-to-anaphase transformation in oocytes. The first polar body extrusion (PBE) was blocked during oocyte meiosis and was found to be due to abnormal activation of spindle assembly checkpoint (SAC) and insufficiency of anaphase-promoting complex/cyclosome (APC/C) in *Esrp1*-knockout oocytes. *Esrp1*-knockout in oocytes hampered follicular development and ovulation; eventually, premature ovarian failure (POF) occurred in six-month-old *Esrp1*-knockout mouse. Using single-cell RNA sequencing analysis, 528 aberrant AS events of maternal mRNA transcripts were revealed and were preferentially associated with microtubule cytoskeletal organization in *Esrp1*-knockout oocytes. Notably, we found that loss of ESRP1 disturbed a comprehensive set of gene-splicing sites—including those within *Trb53bp1, Rac1, Bora, Kif2c, Kif23, Ndel1, Kif3a, Cenpa*, and *Lsm14b*—that ultimately caused abnormal spindle organization. Taken together, our findings provide the first report elucidating the AS program of maternal mRNA transcripts, mediated by the splicing factor, ESRP1, that is required for oocyte meiosis and female fertility in mice.
