## supplemental tables for "ESRP1-Mediated Alternative Splicing During Oocyte Development is Required for Mouse Fertility": Table S1. Primers used in this study.xlsx

### Sheet: Primers
Primers for genotyping
Gene		Sequence
Esrp1 cKO [wild type allele (WT, 194bp) and the floxed allele (2LoxP, 375bp)]	Forward	5'-TTTAGGTATGTGGTATTTGCAGA-3'
	Reverse	5'-ACTTTGTGCATCTTAGGTGACTC -3'
Esrp1 cKO [deleted allele (1LoxP, 358bp)]	Forward	5'-CATAAACACCCTGTGCTTGC-3'
	Reverse	5'-ACTTTGTGCATCTTAGGTGACTC-3'
Ddx4-Cre	Control-Forward	5'-CTAGGCCACAGAATTGAAAGATCT-3'
	Control-Reverse	5'-GTAGGTGGAAATTCTAGCATCATCC-3'
	Transgene-Forward	5'-CACGTGCAGCCGTTTAAGCCGCGT-3'
	Transgene-Reverse	5'-TTCCCATTCTAAACAACACCCTGAA-3'
Gdf9-Cre	Transgene-Forward	5'-TCTGATGAAGTCAGGAAGAACC-3'
	Transgene-Reverse	5'-GAGATGTCCTTCACTCTGATTC-3'
Primers for Real-time RT PCR
Gene		Sequence
18s RNA	Forward	5'-GTAACCCGTTGAACCCCATT-3'
	Reverse	5'-CCATCCAATCGGTAGTAGCG-3'
Esrp1	Forward	5'-CAAGCTGGGTTCGGATGAGAA-3'
	Reverse	5'-AGGTTTTCGGCGTCTATTTTAGT-3'
Lsm14b	Forward	5'-CACCGACAACTCCACCGTG-3'
	Reverse	5'-TCCCCGGAAAATGATGTACTCA-3'
Cdc20	Forward	5'-TTCGTGTTCGAGAGCGATTTG-3'
	Reverse	5'-ACCTTGGAACTAGATTTGCCAG-3'
Bub1	Forward	5'-AGAATGCTCTGTCAGCTCATCT-3'
	Reverse	5'-TGTCTTCACTAACCCACTGCT-3'
Pttg1	Forward	5'-TCTGATCCGCTGTACTCTCCT-3'
	Reverse	5'-AGGCGGCAATTCAACATCCA-3'
Ccnb1	Forward	5'-AAGGTGCCTGTGTGTGAACC-3'
	Reverse	5'-GTCAGCCCCATCATCTGCG-3'
Primers for alternative splicing verification
Name		Sequence
Esrp1	Forward	5'-TTCAGATCCAGAGAGAGTAAACTACAAG-3'
	Reverse	5'-CTCCTCACAAGCAAAGAGCACAAAAGCA-3'
Fgfr2	Forward	5'-CGTGGAAAAGAACGGCAGTAAATACGGG-3'
	Reverse	5'-AGCATCCATCTCCGTCACATTG-3'
Trp53bp1	Forward	5'-AACGCCCACACGTAAAGCCACGGAGAGT-3'
	Reverse	5'-TGGTGAGGAGAAAGGCATAGCCCAGAAA-3'
Rac1	Forward	5'-AAGAAGATTATGACAGATTGCGTCCCCT-3'
	Reverse	5'-ATTTTCAAATGATGCAGGACTCACAAGG-3'
Bora	Forward	5'-GGCCATCTCCTCACCTACCTTCTC-3'
	Reverse	5'-ACGTGCTTTCAGCTACTGTGTCTG-3'
Kif2c	Forward	5'-GCCTGTTTCCTGGTCTCTCCATC-3'
	Reverse	5'-ACACAGGATTTCTCCACGTTCACT-3'
Kif23	Forward	5'-TCTATGGAGTATTTGTCTCTTACATTGA-3'
	Reverse	5'-GTGGTTCTTATCTTCTCGGAGCGTTTTA-3'
Ndel1	Forward	5'-CCAAGCATCCCGCAAATCTTATGTTCCA-3'
	Reverse	5'-TCACACACTGAGAGGCAGCATACCCGGT-3'
Kif3a	Forward	5'-GAGGATGACGAGGAGGGTGAACT-3'
	Reverse	5'-GTTTGGTTTCCAGTGCTTTTCTCTCC-3'
Cenpa	Forward	5'-AAGGAGGAGACCCTCCAGCC-3'
	Reverse	5'-TTACGGCCTGCTCCCCTATCTT-3'
Lsm14b-exon 6	Forward	5'-TGTTGCCCAGCAAGGTCACCTC-3'
	Reverse	5'-CTCTCGGTTGAACTGGGCATTTG-3'
Lsm14b-exon 4	Forward	5'-GTTCCCTGCTCAGCCAGCA-3'
	Reverse	5'-GACAGCCTGCTCCACCATGG-3'

### Sheet: thermal cycle programs 
Thermal cycle program for genotyping (Esrp1 cKO_floxed allele,Esrp1 cKO_deleted allele, Ddx4-Cre,and Gdf9-Cre)
Step	Tememper (℃)	Time	Note
1	95	5 min
2	95	30 s
3	58	30 s
4	72	45 s
5			repeat steps 2-4 for 30 cycles
6	72	5 min
7	12	Hold
Thermal cycle program for real-time RT PCR
Step	Tememper (℃)	Time	Note
1	95	5 min
2	95	10 s
3	60	30 s
4			repeat steps 2-3 for 40 cycles
5	95	15 s
6	60	60 s
7	95	15 s
8	12	Hold
Thermal cycle program for alternative splicing verification
Step	Tememper (℃)	Time	Note
1	95	5 min
2	95	30 s
3	68	30 s	temperature drop 0.2 ℃ per cycle
4	72	30 s
5			repeat steps 2-4 for 35 cycles
6	72	10 min
8	12	Hold
