## supplemental tables for "ESRP1-Mediated Alternative Splicing During Oocyte Development is Required for Mouse Fertility": Table S2. Primary antibodies and secondary antibodies used in this study.xlsx

### Sheet: Primary antibodies
Primary antibodies	cat. #	for WB	For IF or IHC
Rabbit polyclonal anti-ESRP1	HPA023720, Sigma	1:1000	1:200
mouse monoclonal anti-α-tubulin-fluoresceinisothiocyanate (FITC)	F2168, Sigma		1:200
human polyclonal anti-centromere CREST	15–234, Antibodies Incorporated		1:150
rabbit monoclonal anti-securin	ab79546, Abcam	1:1000
mouse monoclonal anti-cyclin B1	ab72, Abcam	1:1000
rabbit polyclonal anti-RAP55B	ab221041, Abcam	1:1000
rabbit polyclonal anti-β-Tubulin	NB600-936, Novus Biologicals	1:1000
mouse monoclonal anti-β-Actin	A1978, Sigma	1:1000
rhodamine phalloidin	R415, Thermo Fisher Scientific		1:200
sheep polyclonal anti-BubR1	ab28193, Abcam		1:200

### Sheet: Secondary antibodies
Secondary antibodies	cat. #	For WB	For IHC	For IF
HRP-conjugated anti-rabbit IgG	ZB2301, Zhongshan Jinqiao biotechnology	1:2000	1:200
HRP-conjugated anti-mouse IgG	ZB2305, Zhongshan Jinqiao biotechnology	1:2000
TRITC AffiniPure Donkey Anti-Rabbit IgG (H+L)	711-295-152, Jacksonimmun			5 ug/mL
Cy™2 AffiniPure Donkey Anti-Rabbit IgG (H+L)	711-225-152, Jacksonimmun			5 ug/mL
FITC AffiniPure Donkey Anti-Sheep IgG (H+L)	713-095-003, Jacksonimmun			5 ug/mL
Alexa Fluor 594-conjugated donkey anti-human IgG（H+L）	709-585-149, Jacksonimmun			5 ug/mL
